# Towards next generation diagnostics for tuberculosis: identification of novel molecular targets by large-scale comparative genomics

**DOI:** 10.1101/569384

**Authors:** Galo A. Goig, Manuela Torres-Puente, Carla Mariner-Llicer, Luis M. Villamayor, Álvaro Chiner-Oms, Ana Gil-Brusola, Rafa Borrás, Iñaki Comas

## Abstract

Tuberculosis remains one of the main causes of death worldwide. The long and cumbersome process of culturing *Mycobacterium tuberculosis* complex (MTBC) bacteria has encouraged the development of specific molecular tools for detecting the pathogen. Most of these tools aim to become novel tuberculosis diagnostics, and big efforts and resources are invested in their development, looking for the endorsement of the main public health agencies. Surprisingly, no study had been conducted where the vast amount of genomic data available is used to identify the best MTBC diagnostic markers. In this work, we use large-scale comparative genomics to provide a catalog of 30 characterized loci that are unique to the MTBC. Some of these genes could be targeted to assess the physiological status of the bacilli. Remarkably, none of the conventional MTBC markers is in our catalog. In addition, we develop a qPCR assay to accurately quantify MTBC DNA in clinical samples.
