## Supplementary File 4 for "Towards next generation diagnostics for tuberculosis: identification of novel molecular targets by large-scale comparative genomics"

### Sheet: MTBC_markers_vs_NTM
Non-tuberculous mycobacteria in which the IS1081, IS6110 and MPT64 were found.
IS1081	IS6110	MPT64
M. abscessus	M. abscessus	M. decipiens
M. angelicum	M. aromaticivorans	M. gastri
M. aromaticivorans	M. arosiense	M. haemophilum
M. avium	M. asiaticum	M. kansasii
M. bouchedurhonense	M. avium	M. persicum
M. brisbanense	M. canariasense	M. riyadhense
M. canariasense	M. mantenii
M. celatum	M. pallens
M. chlorophenolicum	M. rutilum
M. crocinum	M. sp.
M. gilvum	M. abscessus
M. lentiflavum	M. aromaticivorans
M. pallens	M. canariasense
M. rutilum	M. fortuitum
M. septicum
M. sherrisii
M. smegmatis
M. sp.
M. vaccae
M. xenopi
M. abscessus
M. chelonae
M. franklinii
M. koreensis
M. engbaekii
M. aromaticivorans
M. brisbanense
M. canariasense
M. chlorophenolicum
M. elephantis
M. flavescens
M. fortuitum
M. iranicum
M. mucogenicum
M. septicum
M. vaccae
M. vulneris
M. nonchromogenicus
