## Supplementary File 3 for "Towards next generation diagnostics for tuberculosis: identification of novel molecular targets by large-scale comparative genomics"

### Sheet: Rv2341_aggregate_data_sput_specimens
Sample Name	MTBC DNA Concentration (ng/ul)	Sample type	Cq Mean	Cq Error	Concentration Mean (ng/ul)	Concentration Error (ng/ul)	Observations
Pure 1	1	Standard (pure DNA)	16.83	0.13	0.9057	0.07518	Pure H37Rv DNA
Pure -1	0.1	Standard (pure DNA)	19.87	0.07	0.1196	0.005359	Pure H37Rv DNA
Pure -2	0.01	Standard (pure DNA)	23.15	0.16	0.01355	0.001441	Pure H37Rv DNA
Pure -3	0.001	Standard (pure DNA)	26.79	0.13	0.0012	0.0001068	Pure H37Rv DNA
Pure -4	0.0001	Standard (pure DNA)	30.84	0.18	8.118e-05	9.755e-06	Pure H37Rv DNA
Pure -5	1e-05	Standard (pure DNA)	34.16	0.98	1.006e-05	5.303e-06	Pure H37Rv DNA
Sputum 1	1	Standard (spiked sputum)	17.11	0.15	0.7542	0.07644	Pure H37Rv DNA spiked in TB-negative sputum
Sputum -1	0.1	Standard (spiked sputum)	20.23	0.2	0.09461	0.01319	Pure H37Rv DNA spiked in TB-negative sputum
Sputum -2	0.01	Standard (spiked sputum)	23.13	0.13	0.01375	0.001228	Pure H37Rv DNA spiked in TB-negative sputum
Sputum -3	0.001	Standard (spiked sputum)	27.1	0.38	0.0009938	0.0002315	Pure H37Rv DNA spiked in TB-negative sputum
Sputum -4	0.0001	Standard (spiked sputum)	30.76	0.24	8.615e-05	1.347e-05	Pure H37Rv DNA spiked in TB-negative sputum
Sputum -5	1e-05	Standard (spiked sputum)	33.84	0.38	1.124e-05	3.011e-06	Pure H37Rv DNA spiked in TB-negative sputum
ClinicalSpec1	Unknown	Clinical sample	26.45	0.25	0.003421	0.0005461	AFB 3+
ClinicalSpec2	Unknown	Clinical sample	29.65	0.28	0.0004309	7.659e-05	AFB 3+
ClinicalSpec3	Unknown	Clinical sample	24.02	0.54	0.01692	0.005848	AFB 3+
ClinicalSpec4	Unknown	Clinical sample	20.45	0.04	0.1658	0.003797	AFB Not Found
ClinicalSpec5	Unknown	Clinical sample	20.51	0.17	0.1594	0.01749	AFB 3+
ClinicalSpec6	Unknown	Clinical sample	21.95	0.05	0.06274	0.002012	AFB 3+
ClinicalSpec7	Unknown	Clinical sample	29.62	0.22	0.0004381	6.201e-05	AFB 3+
ClinicalSpec8	Unknown	Clinical sample	27.2	0.35	0.002111	0.0004794	AFB 3+
ClinicalSpec9	Unknown	Clinical sample	27.91	0.13	0.001318	0.0001085	AFB 3+
ClinicalSpec10	Unknown	Clinical sample	22.34	0.01	0.04857	0.000445	AFB Not Found
ClinicalSpec11	Unknown	Clinical sample	24.23	0.88	0.01544	0.008328	AFB 3+
ClinicalSpec12	Unknown	Clinical sample	22.25	0.33	0.05205	0.01089	AFB 3+
