## Supplementary File 2 for "Towards next generation diagnostics for tuberculosis: identification of novel molecular targets by large-scale comparative genomics"

### Sheet: Omic_Data
MTBC marker	Expression fold-channge in response to genotoxic stresses (Namouchi et al.)					Expression fold-change in response to NO stress at different timepoints (Cortes et al.)			Expression fold change in response to different TF overexpression (Turkarslan et al.)	Protein abundance fold-change in starvation VS log phase growth (Albrethsen et al.)
	DETA/NO	H2O2	Mitomycin C	Alkylation (MNNG)	Paraquat	20’	2h	24h	TF_overexpressed1:fold_change
Rv2929	NA	NA	NA	NA	NA	-1.43	-1.01	-1.51	Rv0324:0.33; Rv0967:0.23; Rv1990c:0; Rv3681c:0.35; Rv3830c:0.35; Rv3849:-0.06	NA
Rv1046c	NA	NA	NA	NA	NA	-0.81	-2.51	-0.72	Rv2250c:-0.42	NA
Rv0035	NA	NA	NA	NA	NA	-0.53	0.57	-0.63	NA	NA
Rv0034	NA	NA	NA	NA	NA	-1.01	0.78	-0.95	Rv0324:1.41; Rv0678:0.56; Rv0967:0.08; Rv1473A:-0.14	NA
Rv0033	NA	NA	NA	NA	NA	-1.06	-0.94	-1.43	Rv0081:0.76; Rv3849:-1.95	NA
Rv0610c	NA	NA	NA	NA	NA	-0.42	-0.49	-1	Rv0047c:0.2; Rv1956:-0.08	NA
Rv2817c	NA	NA	NA	NA	NA	0.3	1.29	0.87	NA	NA
Rv3424c	NA	NA	NA	NA	NA	-0.64	1.15	0.27	Rv1033c:0.49; Rv1423:0.61	NA
Rv1725c	NA	NA	NA	NA	NA	0.79	1.3	2.29	Rv0967:-0.62	NA
Rv2003c	25.7	NA	NA	NA	NA	2.92	1.52	1.94	NA	6.19
Rv2269c	NA	NA	NA	NA	NA	-1.51	2.69	1.04	Rv0081:0; Rv0081:0; Rv0678:-0.02	NA
Rv0112	NA	NA	NA	NA	NA	-0.88	-1.49	-0.95	Rv0042c:-0.15; Rv0757:0.37; Rv1033c:0.84; Rv2034:-0.01; Rv3681c:0.24; Rv3765c:0.97	NA
Rv2432c	NA	NA	NA	NA	NA	-0.45	-2.18	-2.9	Rv0081:0.18; Rv0081:0.18; Rv0981:-0.13; Rv2034:0.7; Rv2034:0.7	NA
Rv2274c	NA	NA	NA	NA	NA	0.24	0.88	-0.49	Rv3219:0.49; Rv3219:0.49	NA
Rv0698	NA	NA	NA	NA	NA	0.07	-0.29	-0.86	NA	NA
Rv2341	NA	NA	NA	NA	NA	-0.03	1.49	-0.63	NA	NA
Rv2820c	NA	NA	NA	NA	NA	0.4	1.6	1.17	NA	NA
Rv3770c	NA	NA	NA	NA	NA	0.44	0.6	-1.23	Rv0023:-0.09; Rv0047c:0.15; Rv0081:0.31	NA
Rv2819c	NA	NA	NA	NA	NA	0.09	-0.94	-0.51	NA	NA
Rv2336	NA	NA	NA	NA	NA	-0.08	0.39	0.28	Rv0047c:0; Rv0324:-0.37; Rv0465c:0.14; Rv0576:-1.37; Rv0678:-0.56; Rv1985c:-0.13; Rv2324:-0.12; Rv2989:0.53; Rv3133c:-0.82; Rv3736:-0.38	NA
Rv3322c	NA	NA	NA	NA	NA	-0.03	1	-0.18	NA	NA
Rv3566A	NA	NA	NA	NA	NA	0.14	0.6	0.7	Rv2011c:-0.71	NA
Rv2816c	NA	NA	NA	NA	NA	0.04	0.76	0.31	Rv0324:-0.25; Rv1985c:0.34; Rv3133c:0.44; Rv3830c:-0.5	NA
Rv2142c	NA	NA	NA	NA	NA	-0.53	0.22	0.42	NA	3.6
Rv3472	NA	NA	NA	NA	NA	-0.6	-0.29	-0.64	NA	100
Rv2960c	NA	NA	NA	NA	NA	-0.4	-0.66	-2.03	Rv0967:-0.37; Rv0967:-0.37	NA
Rv2822c	NA	NA	NA	NA	NA	-0.24	0.68	0.81	Rv0324:-0.65; Rv1033c:-0.27	NA
Rv2307A	NA	NA	NA	NA	NA	0.02	-0.32	0.56	Rv0047c:0.66; Rv0081:1.71; Rv1033c:0.71; Rv1033c:0.71; Rv2034:0.4; Rv3133c:-0.73; Rv3849:-1.15	NA
Rv2767c	NA	NA	NA	NA	NA	-1.11	0.54	-0.07	Rv1049:0.21	NA
Rv1374c	NA	NA	NA	NA	NA	-1.17	0.2	-0.66	Rv0081:-0.66; Rv0465c:-0.2; Rv0678:-0.42; Rv1033c:0.29; Rv1033c:0.29; Rv1189:0.21; Rv1353c:-0.31; Rv1404:-0.23; Rv1675c:0.09; Rv1985c:0.36; Rv2324:-0.04; Rv2989:-0.31; Rv3219:0.32; Rv3574:-0.45; Rv3597c:-0.51	NA
Rv1049	NA	NA	NA	NA	NA	0.55	1.97	4.05	Rv1049:4.59	NA
Rv2492	NA	NA	NA	NA	NA	-0.47	1.45	0.64	NA	NA
Rv2491	NA	NA	NA	NA	NA	-0.27	1.41	1.13	Rv0047c:0.02; Rv0678:0.08	NA
Rv2821c	NA	NA	NA	NA	NA	-0.04	0.88	0.87	NA	NA
Rv2818c	NA	NA	NA	NA	NA	-0.18	0.42	-0.36	NA	NA
Rv2309A	NA	NA	NA	NA	NA	-0.81	2.05	0.78	NA	NA
Rv2662	NA	NA	NA	NA	NA	-0.11	1.33	-0.09	NA	NA
Rv1499	NA	NA	NA	NA	NA	0.96	1.3	0.27	Rv1049:-0.03	NA
Rv1669	NA	NA	NA	NA	NA	-1.15	0.63	1.61	Rv0678:0.36; Rv0967:-0.19; Rv1675c:0.01; Rv1816:-0.09	NA
Rv2823c	NA	NA	NA	NA	NA	0.14	1.17	0.68	NA	NA
Namouchi A, Gómez-Muñoz M, Frye SA, et al. The Mycobacterium tuberculosis transcriptional landscape under genotoxic stress. BMC Genomics 2016; 17:791.
Cortes T, Schubert OT, Banaei-Esfahani A, Collins BC, Aebersold R, Young DB. Delayed effects of transcriptional responses in Mycobacterium tuberculosis exposed to nitric oxide suggest other mechanisms involved in survival. Sci Rep 2017; 7:8208.
Turkarslan S, Peterson EJR, Rustad TR, et al. A comprehensive map of genome-wide gene regulation in Mycobacterium tuberculosis. Sci Data 2015; 2:150010.
Albrethsen J, Agner J, Piersma SR, et al. Proteomic profiling of Mycobacterium tuberculosisidentifies nutrient-starvation-responsive toxin-antitoxin systems. Mol Cell Proteomics 2013; 12:1180–1191.
