## Supplementary File 1 for "Towards next generation diagnostics for tuberculosis: identification of novel molecular targets by large-scale comparative genomics"

### Sheet: Diagnostic MTBC-specific marker
Genetic diversity measures of each MTBC marker across 4,766 strains representatives of the global diversity of the MTBC
Prevalence measures refer to the number of strains each SNP or deleted position has been observed in.
MTBC marker	Start	End	Gene length	Number SNPs	Number of indels (positions with at least 10 strains showing an indel)	Number of polymorphisms (SNPs + indels)	SNPs per base	Indels per base	Polymorphisms per base	Most Prevalent SNP	Median SNP prevalence	Median Polymorphism prevalence	Most Prevalent Indel
Rv0033	36607	36870	264	20	3	23	0.0757576	0.0113636	0.0871212	29	1	1	231
Rv0034	36867	37262	396	31	3	34	0.0782828	0.00757576	0.0858586	378	2	2	7
Rv0035	37259	38947	1689	164	7	171	0.0970989	0.00414446	0.101243	1147	1	1	103
Rv0112	136289	137245	957	100	0	100	0.104493	0	0.104493	505	1	1	5
Rv0610c	704752	705909	1158	81	4	85	0.0699482	0.00345423	0.0734024	4182	1	1	46
Rv0698	798833	799444	612	33	5	38	0.0539216	0.00816993	0.0620915	907	2	2	886
Rv1046c	1168704	1169228	525	34	5	39	0.0647619	0.00952381	0.0742857	1148	1	1	42
Rv1049	1172386	1172832	447	30	2	32	0.0671141	0.00447427	0.0715884	16	1	1	13
Rv1374c	1547072	1547530	459	39	1	40	0.0849673	0.00217865	0.087146	73	2	2	14
Rv1499	1690407	1690805	399	23	1	24	0.0576441	0.00250627	0.0601504	31	1	1	15
Rv1669	1895725	1896087	363	20	2	22	0.0550964	0.00550964	0.0606061	22	1	1	82
Rv1725c	1951041	1951751	711	60	2	62	0.0843882	0.00281294	0.0872011	37	1	1	178
Rv2003c	2248563	2249420	858	65	6	71	0.0757576	0.00699301	0.0827506	505	1	1	92
Rv2142c	2402193	2402510	318	23	0	23	0.072327	0	0.072327	84	1	1	4
Rv2269c	2544289	2544621	333	24	1	25	0.0720721	0.003003	0.0750751	25	1	1	11
Rv2307A	2579228	2579419	192	7	0	7	0.0364583	0	0.0364583	7	1	1	3
Rv2309A	2583045	2583332	288	23	12	35	0.0798611	0.0416667	0.121528	6	1	1	6
Rv2336	2610837	2611805	969	64	4	68	0.0660475	0.00412797	0.0701754	505	1	1	18
Rv2341	2619597	2620016	420	29	1	30	0.0690476	0.00238095	0.0714286	30	1	1	65
Rv2432c	2728437	2728847	411	20	3	23	0.0486618	0.00729927	0.0559611	12	1	1	50
Rv2491	2806665	2807288	624	52	1	53	0.0833333	0.00160256	0.0849359	50	1	1	11
Rv2492	2807278	2808030	753	54	2	56	0.0717131	0.00265604	0.0743692	2120	1	1	43
Rv2662	2981482	2981754	273	16	18	34	0.0586081	0.0659341	0.124542	85	2	2	2
Rv2767c	3076367	3076720	354	26	117	143	0.0734463	0.330508	0.403955	4	2	2	9
Rv2929	3242970	3243281	312	23	0	23	0.0737179	0	0.0737179	14	1	1	5
Rv2960c	3312953	3313201	249	21	0	21	0.0843373	0	0.0843373	30	1	1	3
Rv3322c	3708438	3709052	615	38	2	40	0.0617886	0.00325203	0.0650407	85	2	2	20
Rv3472	3889362	3889868	507	34	3	37	0.0670611	0.00591716	0.0729783	93	1.5	1.5	20
Rv3566A	4008167	4008433	267	21	0	21	0.0786517	0	0.0786517	37	1	1	4
Rv3770c	4215200	4215775	576	44	2	46	0.0763889	0.00347222	0.0798611	2120	1	1	24

### Sheet: MTBC-specific loci
MTBC marker	Start	End	Gene length	Number SNPs	Number of indels (positions with at least 10 strains showing an indel)	Number of polymorphisms (SNPs + indels)	SNPs per base	Indels per base	Polymorphisms per base	Most Prevalent SNP	Median SNP prevalence	Median Polymorphism prevalence	Most Prevalent Indel	This sheet includes all the loci uniquely present in the MTBC, including those discarded as diagnostic markers
Rv0033	36607	36870	264	20	3	23	0.0757576	0.0113636	0.0871212	29	1	1	231
Rv0034	36867	37262	396	31	3	34	0.0782828	0.00757576	0.0858586	378	2	2	7
Rv0035	37259	38947	1689	164	7	171	0.0970989	0.00414446	0.101243	1148	1	1	103
Rv0112	136289	137245	957	100	0	100	0.104493	0	0.104493	505	1	1	5
Rv0610c	704752	705909	1158	81	4	85	0.0699482	0.00345423	0.0734024	4182	1	1	46
Rv0698	798833	799444	612	33	5	38	0.0539216	0.00816993	0.0620915	907	2	2	886
Rv1046c	1168704	1169228	525	34	5	39	0.0647619	0.00952381	0.0742857	1148	1	1	42
Rv1049	1172386	1172832	447	30	2	32	0.0671141	0.00447427	0.0715884	16	1	1	13
Rv1374c	1547072	1547530	459	39	1	40	0.0849673	0.00217865	0.087146	73	2	2	14
Rv1499	1690407	1690805	399	23	1	24	0.0576441	0.00250627	0.0601504	31	1	1	15
Rv1669	1895725	1896087	363	20	2	22	0.0550964	0.00550964	0.0606061	22	1	1	82
Rv1725c	1951041	1951751	711	60	2	62	0.0843882	0.00281294	0.0872011	37	1	1	178
Rv2003c	2248563	2249420	858	65	6	71	0.0757576	0.00699301	0.0827506	505	1	1	92
Rv2142c	2402193	2402510	318	23	0	23	0.072327	0	0.072327	84	1	1	4
Rv2269c	2544289	2544621	333	24	1	25	0.0720721	0.003003	0.0750751	25	1	1	11
Rv2274c	2546488	2546805	318	31	318	349	0.0974843	1	1.09748	1143	2	45	55	RD 182
Rv2307A	2579228	2579419	192	7	0	7	0.0364583	0	0.0364583	7	1	1	3
Rv2309A	2583045	2583332	288	23	12	35	0.0798611	0.0416667	0.121528	6	1	1	6
Rv2336	2610837	2611805	969	64	4	68	0.0660475	0.00412797	0.0701754	505	1	1	18
Rv2341	2619597	2620016	420	29	1	30	0.0690476	0.00238095	0.0714286	30	1	1	65
Rv2432c	2728437	2728847	411	20	3	23	0.0486618	0.00729927	0.0559611	12	1	1	50
Rv2491	2806665	2807288	624	52	1	53	0.0833333	0.00160256	0.0849359	50	1	1	11
Rv2492	2807278	2808030	753	54	2	56	0.0717131	0.00265604	0.0743692	2120	1	1	43
Rv2662	2981482	2981754	273	16	18	34	0.0586081	0.0659341	0.124542	85	2	2	2
Rv2767c	3076367	3076720	354	26	117	143	0.0734463	0.330508	0.403955	4	2	2	9
Rv2816c	3123625	3123966	342	18	342	360	0.0526316	1	1.05263	16	2	160	181	RD 207 / CRISPR-associated
Rv2817c	3123967	3124983	1017	56	1017	1073	0.0550639	1	1.05506	159	1	162	184	RD 207 / CRISPR-associated
Rv2818c	3124996	3126144	1149	42	1149	1191	0.0365535	1	1.03655	86	2	156.5	237	RD 207 / CRISPR-associated
Rv2819c	3126240	3127367	1128	68	1128	1196	0.0602837	1	1.06028	29	1	149	175	RD 207 / CRISPR-associated
Rv2820c	3127364	3128272	909	59	568	627	0.0649065	0.624862	0.689769	874	1	138	486	RD 207 / CRISPR-associated
Rv2821c	3128253	3128963	711	41	1	42	0.0576653	0.00140647	0.0590717	44	1	1	12	CRISPR-associated
Rv2822c	3128973	3129347	375	25	0	25	0.0666667	0	0.0666667	7	2	2	8	CRISPR-associated
Rv2823c	3129344	3131773	2430	130	13	143	0.0534979	0.00534979	0.0588477	421	1	1	4345	CRISPR-associated
Rv2929	3242970	3243281	312	23	0	23	0.0737179	0	0.0737179	14	1	1	5
Rv2960c	3312953	3313201	249	21	0	21	0.0843373	0	0.0843373	30	1	1	3
Rv3322c	3708438	3709052	615	38	2	40	0.0617886	0.00325203	0.0650407	85	2	2	20
Rv3424c	3841714	3842076	363	20	12	32	0.0550964	0.0330579	0.09	1089	3	3	3586	Duplicated Gene
Rv3472	3889362	3889868	507	34	3	37	0.0670611	0.00591716	0.0729783	93	1.5	1.5	20
Rv3566A	4008167	4008433	267	21	0	21	0.0786517	0	0.0786517	37	1	1	4
Rv3770c	4215200	4215775	576	44	2	46	0.0763889	0.00347222	0.0798611	2120	1	1	24
